# Cyclone: an accessible pipeline to analyze, evaluate and optimize multiparametric cytometry data

**DOI:** 10.1101/2023.03.08.531782

**Authors:** Ravi K. Patel, Rebecca G. Jaszczak, Im Kwok, Nicholas D. Carey, Tristan Courau, Daniel Bunis, Bushra Samad, Lia Avanesyan, Nayvin W. Chew, Sarah Stenske, Jillian M. Jespersen, Jean Publicover, Austin Edwards, Mohammad Naser, Arjun A. Rao, Leonard Lupin-Jimenez, Matthew F. Krummel, Stewart Cooper, Jody Baron, Alexis J. Combes, Gabriela K. Fragiadakis

**Affiliations:** University of California San Francisco (UCSF) CoLabs, UCSF, San Francisco, CA 94143, USA; Department of Pathology and ImmunoX Initiative, UCSF, San Francisco, CA 94143, USA; UCSF, San Francisco, CA 94143, USA; Department of Medicine, Division of Gastroenterology UCSF, San Francisco, CA 94143, USA; UCSF Liver Center, UCSF, San Francisco, CA 94143, USA; The Ibrahim El-Hefni Liver Biorepository (IELBC), San Francisco, CA 94115, USA; Division of General and Transplant Hepatology, California Pacific Medical Center Research Institute, San Francisco, CA 94115, USA; UCSF Immunoprofiler Initiative, San Francisco, CA 94143, USA; Department of Medicine, Division of Rheumatology, UCSF, San Francisco, CA 94143, USA

## Abstract

In the past decade, high-dimensional single cell technologies have revolutionized basic and translational immunology research and are now a key element of the toolbox used by scientists to study the immune system. However, analysis of the data generated by these approaches often requires clustering algorithms and dimensionality reduction representation which are computationally intense and difficult to evaluate and optimize. Here we present Cyclone, an analysis pipeline integrating dimensionality reduction, clustering, evaluation and optimization of clustering resolution, and downstream visualization tools facilitating the analysis of a wide range of cytometry data. We benchmarked and validated Cyclone on mass cytometry (CyTOF), full spectrum fluorescence-based cytometry, and multiplexed immunofluorescence (IF) in a variety of biological contexts, including infectious diseases and cancer. In each instance, Cyclone not only recapitulates gold standard immune cell identification, but also enables the unsupervised identification of lymphocytes and mononuclear phagocytes subsets that are associated with distinct biological features. Altogether, the Cyclone pipeline is a versatile and accessible pipeline for performing, optimizing, and evaluating clustering on variety of cytometry datasets which will further power immunology research and provide a scaffold for biological discovery.
