## Supplementary material for "Cyclone: an accessible pipeline to analyze, evaluate and optimize multiparametric cytometry data": Sup Table 1

### Sheet: Sheet1
Channel	Element	Marker	Supplier	Reference	Clone	Concentration used (ug/mL)
89	Y	CD45	Biolegend	304002	HI30	1.5
102	Pd	Barcoding	Fluidigm	201060
104	Pd
105	Pd
106	Pd
108	Pd
110	Pd
113	In	CD57	Thermo	14-0577-82	TB01	1.5
115	In	Granzyme B*	Thermo	MA1-10338	CLB-GB11	1.5
139	La	CD7	BD Bioscience	555359	M-T701	1.5
140	Ce	CD15	Biolegend	323002	W6D3	1.5
141	Pr	CD3	Biolegend	300402	UCHT1	0.375
142	Nd	CD19	Biolegend	302202	HIB19	0.375
143	Nd	CD39	Biolegend	328202	A1	1.5
144	Nd	CD163	Biolegend	333602	GHI61	3
145	Nd	CD4	Thermo	14-0049-82	RPA-T4	0.375
146	Nd	CD8a	Biolegend	301002	RPA-T8	0.375
147	Sm	CD11c	Thermo	MA1-82142	BU15	0.375
148	Nd	CD14	Biolegend	301802	M5E2	1.5
149	Sm	CD127	Biolegend	351302	A019D5	1.5
150	Nd	OX40	Biolegend	350002	ACT35	6
151	Eu	CD123	Thermo	14-1239-82	6H6	0.75
152	Sm	gdTCR	UCSF flow Core		5A6.E9	0.375
153	Eu	CD45RA	Biolegend	304102	HI100	1.5
154	Sm	TIM3	Biolegend	345002	F38-2E2	3
155	Gd	TIGIT	Biolegend	372720	A15153G	1.5
156	Gd	PD-L1	Biolegend	329702	29E.2A3	1.5
157	Gd	CD69	Biolegend	310902	FN50	1.5
158	Gd	CD27	Biolegend	302802	O323	0.375
159	Tb	CD137L	Thermo	14-9056-82	4B4-1	1.5
160	Gd	Tbet*	Thermo	14-5825-82	4B10	0.375
161	Dy	CTLA-4*	Thermo	14-1529-82	14D3	0.375
162	Dy	FoxP3*	Thermo	14-4776-82	PCH101	0.75
163	Dy	CXCR5	BD	552032	RF8B2	3
164	Dy	TCF1*	Biolegend	655202	7F11A10	6
165	Ho	TOX1*	Miltenyi	special quote	REA473	3
166	Er	CD141	Biolegend	344102	M80	0.75
167	Er	CCR7	Biolegend	353202	G043H7	1.5
168	Er	Ki-67*	Biolegend	350502	Ki-67	0.75
169	Tm	CD25	Biolegend	356102	M-A251	0.375
170	Er	CD1c	Biolegend	331502	L161	0.75
171	Yb	2B4	Biolegend	329502	C1.7	1.5
172	Yb	CD38	Biolegend	303502	HIT2	0.375
173	Yb	ICOS	Biolegend	313502	C398.4A	0.75
174	Yb	HLA-DR	Biolegend	307665	L243	1.5
175	Lu	PD-1	Biolegend	329902	EH12.2H7	1.5
176	Yb	CD56	BD Bioscience	559043	NCAM16.2	0.75
209	Bi	CD16	Biolegend	302049	3G8	0.375
		*Intracellular staining
191	Ir	DNA Content	Fluidigm	201103A
195	Pt	Cisplatin/Viability	Sigma-Aldrich	P4394
