## Supplementary material for "Cyclone: an accessible pipeline to analyze, evaluate and optimize multiparametric cytometry data": Sup Table 2

### Sheet: Sheet1
Peak Detector	Fluorophore	Marker	Supplier	Catalog #	Clone	Concentration used (ug/ml)
UV2	BUV395	CD90.2	BD Biosciences	565257	53-2.1	1
UV7	BUV496	CD3	BD Biosciences	741117	17A2	4
UV10	BUV615	NKp46	BD Biosciences	751108	29A1.4	2
UV14	BUV737	MHCII	BD Biosciences	748845	M5/114.15.2	0.0833
UV16	BUV805	CD172a	BD Biosciences	741997	P84	1
V1	BV421	CD64	Biolegend	139309	C54-5/7.1	2
V3	Pacific Blue	Ly6g	Biolegend	127612	1A8	0.8333
V7	BV510	CD4	Biolegend	100553	RM4-5	1
V8	BV570	CD11c	Biolegend	117331	N418	0.05
V10	BV605	CD206*	Biolegend	141721	C068C2	0.0625
V11	BV650	NK1.1	Biolegend	108736	PK136	2
V13	BV711	Ly6c	Biolegend	128037	HK1.4	0.0833
V15	BV786	CD40	BD Biosciences	740891	3/23	1
B2	FITC	ESAM	Biolegend	136205	1G8/ESAM	5
B9	PerCP/Cy5.5	XCR1	Biolegend	148208	ZET	0.3333
YG1	PE	OX40L	Biolegend	108806	RM134L	1
YG3	PE/Dazzle594	PD-L1	Biolegend	124324	10F.9G2	0.25
YG4	PE/Fire640	CD11b	Biolegend	101280	M1/70	0.25
YG5	PE/Cy5	CD127	Biolegend	135016	A7R34	2
YG9	PE/Cy7	F4/80	Biolegend	123114	BM8	2
R1	APC	RORgt*	Thermo Fisher Scientific	17-6981-82	B2D	2
R3	Spark NIR 685	CD19	Biolegend	115568	6D5	0.3125
R4	Alexa Fluor 700	CD45	Biolegend	103128	30-F11	1.25
R7	APC/Fire750	CD86	Biolegend	105046	GL-1	0.6667
		*Intracellular staining
UV6	Live/Dead Blue	viability	Thermo Fisher Scientific	L34962	N/A	1:1600 dilution
