## Supplementary material for "Cyclone: an accessible pipeline to analyze, evaluate and optimize multiparametric cytometry data": Sup Table 3

### Sheet: Sheet1
Peak Detector	Fluorophore	Marker	Supplier	Catalog #	Clone	Concentration used (ug/ml)
UV2	BUV395	CD90.2	BD Biosciences	565257	53-2.1	1
UV7	BUV496	CD44	BD Biosciences	741057	IM7	0.5
UV10	BUV615	Ly108	BD Biosciences	751341	13G3	1
UV14	BUV737	CD62L	BD Biosciences	612833	MEL-14	0.125
V1	BV421	CD69	Biolegend	104528	H1.2F3	0.5
V7	BV510	CD4	Biolegend	100553	RM4-5	1
V8	BV570	CD8a	Biolegend	100740	53-6.7	1
V10	BV605	CXCR5	Biolegend	145513	L138D7	2
V11	BV650	NK1.1	Biolegend	108736	PK136	2
V13	BV711	PD-1	Biolegend	135231	29F.1A12	0.25
V15	BV785	KLRG1	Biolegend	138429	2F1/KLRG1	1
B2	FITC	CXCR3	Biolegend	126536	CXCR3-173	5
B9	PerCP/Cy5.5	ICOS	Biolegend	117424	7E.17G9	2
YG1	PE	MHC-II Tetramer	NIH Tetramer Core Facility	custom	N/A	5
YG3	PE/Dazzle594	Ki67*	Biolegend	652428	16A8	1
YG5	PE/Cy5	CD127	Biolegend	135016	A7R34	2
YG9	PE/Cy7	TCF-1*	Cell Signaling Technology	90511S	C63D9	0.0625
R1	APC	MHC-I Tetramer	NIH Tetramer Core Facility	custom	N/A	15
R3	Spark NIR 685	CD19	Biolegend	115568	6D5	0.3125
R4	Alexa Fluor 700	CD45	Biolegend	103128	30-F11	1.25
R7	APC/Fire750	OX40	Biolegend	119423	OX-86	4
		*Intracellular Stain
UV6	Live/Dead Blue	viability	Thermo Fisher Scientific	L34962	N/A	1:1600
